# Benchmarking Perturbation Tools for the Noncoding Genome

**DOI:** 10.1101/2025.10.21.683665

**Authors:** Han Zhang, Shijie Luo, Xiaofeng Wang, Liquan Lin, Ruipu Liang, Chunge Zhong, Yunhan Zhang, Wenchang Zhao, Zhisong Chen, Xiaoya Liu, Feng Chen, Ning Sun, Jialiang Huang, Teng Fei

## Abstract

Deciphering the functionality of the noncoding genome which includes important *cis*-regulatory elements (CREs) and transcribed noncoding RNA genes remains technically challenging. Here, using massively parallel genetic screening, we systematically benchmark the performance of five representative loss-of-function perturbation tools, including single guide RNA (gRNA) mediated SpCas9 cleavage or CRISPR interference, and paired gRNA (pgRNA) involved dual-SpCas9, Big Papi (paired SpCas9 and SaCas9) or dual-enAsCas12a fragment deletion methods, in decoding the roles of the noncoding genome. For targeting CREs such as enhancer, dual-SpCas9 outperforms other methods with superior efficiency of destroying functional genomic regions. For perturbing noncoding RNA genes, in addition to dual-SpCas9, other RNA-targeting methods such as RNA interference are recommended to discriminate transcript-dependent or -independent roles. A deep learning model DeepDC with associated web server is built to facilitate optimal dual-SpCas9 pgRNA design for efficiently deleting a genomic fragment. Together, our work provides practical guidance on selecting appropriate loss-of-function tools to resolve the functional complexity of the noncoding genome.
