## Supplementary Table 5 for "Benchmarking Perturbation Tools for the Noncoding Genome"

### Sheet: Legend
sheet	legend
gRNA	Detailed information of sgRNA and pgRNA sequences
Genomic PCR	Detailed information of primers for endogeneous site editing and PCR
RT-qPCR	Detailed information of primers for RT-qPCR
Sequencing lib construction	Detailed information of primers for sequencing library construction
shRNA	Detailed information of shRNA sequences
insert sequence	DNA sequences inserted into Round1 product of dual-SpCas9 and Papi system

### Sheet: gRNA
sgRNA						pgRNA
Name	Sequence (5’ to 3’)	system	note1	note2		Name	sg1 sequence (5’ to 3’)	sg2 sequence (5’ to 3’)	system	note1	note2
CUL3 5`UTR region sgRNA-1	AGGAGGAGGAGGACGACGTT	CRISPR KO & CRISPRi		figure1 b & c		CUL3 5`UTR region pgRNA-1	GCGACTCCGATGCGGCTGGG	ACGAGATCCGGCCCAGAGGG	dual-SpCas9		figure1 b & c
CUL3 5`UTR region sgRNA-2	GCGCTCCTCCGCGATGGCGG	CRISPR KO & CRISPRi		figure1 b & c		CUL3 5`UTR region pgRNA-2	GGACTCTGGCGACTCCGATG	CGGAGAGTGAGAGATGCCGG	dual-SpCas9		figure1 b & c
CUL3 intron region sgRNA-1	TCCGCGGCTGCTAGCAGCGC	CRISPR KO & CRISPRi		figure1 b & c		CUL3 intron region pgRNA-1	TGATGGCATAGACCTTCCTG	GGAGACTGGGCCTACAACCC	dual-SpCas9		figure1 b & c
CUL3 intron region sgRNA-2	CGCGGAGTCCTCCCTGTGTG	CRISPR KO & CRISPRi		figure1 b & c		CUL3 intron region pgRNA-2	CGCGGAGTCCTCCCTGTGTG	GAAGGAGCAGCTCCCGGACG	dual-SpCas9		figure1 b & c
CUL3 CTCF binding region sgRNA	GCCACAGCCATGCCCAGTGG	CRISPR KO & CRISPRi		figure1 b & c		CUL3 CTCF binding region pgRNA-1	TAGCTGTCATGCCTATGAGA	ACGAACCGAAGCCAGAATCA	dual-SpCas9		figure1 b & c
CUL3 5`UTR region sgRNA-1	TCCGTCGCCGCCGCCGCCGCCAT	dual-enAsCas12a		figure1 b & c		CUL3 CTCF binding region pgRNA-2	GCATGACAGCTACCAGGCTG	TGGGAAGTGAGAGAACCCCA	dual-SpCas9		figure1 b & c
CUL3 5`UTR region sgRNA-2	TCGCGCTCCTCCGCGATGGCGGC	dual-enAsCas12a		figure1 b & c		CUL3 5`UTR region pgRNA-1	ATCGCGGAGGAGCGCGATAAA	GTCCTCCCACCTCCCTCCCC	Papi	sg1: (SaCas9 sgRNA)	figure1 b & c
HPRT1 KO sgRNA-1	AAAGGACCCCACGAAGTGT	CRISPR KO		figureS1		CUL3 5`UTR region pgRNA-2	TGCGCTGGCGCGGCGGCTCCG	CCGGAGAGTGAGAGATGCCG	Papi		figure1 b & c
HPRT1 KO sgRNA-2	TGAAAGGATATAATTGACAC	CRISPR KO		figureS1		CUL3 intron region pgRNA-1	TTCATCACCCTAAAAGCTAGG	AAGGAGCAGCTCCCGGACGG	Papi		figure1 b & c
MLH1 KO sgRNA-1	GTTAATGATCCTTCTCCGG	CRISPR KO		figureS1		CUL3 intron region pgRNA-2	AAATTTACCCAGCCTAGCTTT	TGAAGGAGCAGCTCCCGGAC	Papi		figure1 b & c
MLH1 KO sgRNA-2	AGAAATCAGTCCCCAGAATG	CRISPR KO		figureS1		CUL3 CTCF binding region pgRNA-1	CACAGCACTTTGAAAGCCAGG	GCATGACAGCTACCAGGCTG	Papi		figure1 b & c
PMS2 KO sgRNA-1	CTGGTGTCGATTATACATG	CRISPR KO		figureS1		CUL3 CTCF binding region pgRNA-2	ATGTTGAAAGATGCAAGATGT	TAGCTGTCATGCCTATGAGA	Papi		figure1 b & c
PMS2 KO sgRNA-2	TCACACACGGAGTCACTAGG	CRISPR KO		figureS1		CUL3 CTCF binding region pgRNA-1	ACTTAAGACCATCTCATAGGCAT	AAAGTGCTGTGATATGTTGAAAG	dual-enAsCas12a		figure1 b & c
MSH2 KO sgRNA-1	CATGGATAAGAACAGAATAG	CRISPR KO		figureS1		CUL3 CTCF binding region pgRNA-2	CCCAGGAGGGGTGGGATCTCAGC	AACATATCACAGCACTTTGAAAG	dual-enAsCas12a		figure1 b & c
MSH2 KO sgRNA-2	AGGGGGTGATCAAGTACATG	CRISPR KO		figureS1		chr10 open region short fragment pgRNA	ATATGACAAAGACTCCTTAG	TATTTGGCTAATGGCTCCAG	dual-SpCas9		figure1 d & e
MSH6 KO sgRNA-1	TCATACCTTTAAGCACCTG	CRISPR KO		figureS1			TTCAGATCCTTACAGACCAAG	AGACAGAGCCCATGAGAGCA	Papi		figure1 d & e
MSH6 KO sgRNA-2	CCAAGATGGAGGGTTACCCC	CRISPR KO		figureS1			GGTGTGTTCAGATCCTTACAGAC	CTCTCATTATGTAGAGAGGGAAT	dual-enAsCas12a		figure1 d & e
PCNA KO sgRNA-1	CTGGAGCTAATATCCCAGC	CRISPR KO		figureS1		chr10 open region long fragment pgRNA	GATCCTTACAGACCAAGGCG	GTGGTATTGATGGGCTGAAG	dual-SpCas9		figure1 d & e
PCNA KO sgRNA-2	TGTCGAAGCCCTCAGACCGC	CRISPR KO		figureS1			TTGAACTGTTAGAAATTATGT	ATAAGTGGAAATCCATTGTG	Papi		figure1 d & e
HPRT1_TSS perturbation sgRNA-1	TGGCGTCGTGGTGAGCAGCT	CRISPRi	sg2709	figure2 c & d			ACAGGGCTTGGTTATCTATTGAT	CAGAGAATTATATGGCTGTATCT	dual-enAsCas12a		figure1 d & e
HPRT1_TSS perturbation sgRNA-2	TAGTGAGCCTGCAAACTGGT	CRISPRi	sg2708	figure2 c & d		chr10 closed region short fragment pgRNA	GGAATACCGTACTCTGCCTG	ACAAGAACACTCCTAAGCCT	dual-SpCas9		figure1 d & e
PMS2_TSS perturbation sgRNA-1	CCTTGCCCACATCCCATCAC	CRISPRi	sg2348	figure2 c & d			TTACTAAACAGACCTAGGCTT	GCTCGTCCACAGGCAGAGTA	Papi		figure1 d & e
MSH2 & MSH6_peak02 perturbation sgRNA-1	CGTACCGGAGAGGGAGGAGG	CRISPR KO	sg0002	figure2 c & d			CTGTAACACTTCCATGGTTCCTG	TCCTATATATAAACAAATGTTGT	dual-enAsCas12a		figure1 d & e
MSH2 & MSH6_peak02 perturbation sgRNA-2	AACATTTGCTAAATGCAACT	CRISPR KO	sg2049	figure2 c & d		chr10 closed region long fragment pgRNA	CAGAGCTACCCCAGGAACCA	AACGCCTCTGACAGAAACCC	dual-SpCas9		figure1 d & e
HPRT1_TSS perturbation sgRNA-3	TCACCACGACGCCAGGGCTG	CRISPR KO	sg2755	figure2 c & d			CCATGTGAGAGAGGAATTAGC	TAACACTTCCATGGTTCCTG	Papi		figure1 d & e
HPRT1_TSS perturbation sgRNA-4	GTTATGGCGACCCGCAGCCC	CRISPR KO	sg2961	figure2 c & d			CTGGAACTGGAGCTGGAACCAGA	CTAGCTCTCACTCAAGATGAAGT	dual-enAsCas12a		figure1 d & e
HPRT1_TSS perturbation sgRNA-5	TGGTGAGCAGCTCGGCCTGC	CRISPR KO	sg2710	figure2 c & d		chr12 open region short fragment pgRNA	TGCCCACACCATCAGCCCCG	TCCAGCCCATGTGACCCACA	dual-SpCas9		figure1 d & e
HPRT1_TSS perturbation sgRNA-6	TGGCGGAGCAGAGGAGGAGG	CRISPR KO	sg1722	figure2 c & d			AGAGATTTCACGGCCATGTGG	TGGGGCCAAAGAGTGGAACA	Papi		figure1 d & e
MLH1_TSS perturbation sgRNA-1	GCACGAGCAGCTCTCTCTTC	CRISPR KO	sg1013	figure2 c & d			GGTTTCCTTCCTCCTCCCCTTGC	ACTCACAAACATTCCCGAAATCA	dual-enAsCas12a		figure1 d & e
MLH1_TSS perturbation sgRNA-2	ATACGAAATATCCAGCCAAT	CRISPR KO	sg1038	figure2 c & d		chr12 open region long fragment pgRNA	AAGATTAGTCACTAATCACA	TGTTGAGTGGATAAGATCAC	dual-SpCas9		figure1 d & e
HS region editing sgRNA-1	GAGGCTTGAGTACAGAAAAG	CRISPR KO & CRISPRi	1	figure5			TATTTGGTCTGTAACCGATTT	TCACTGGACAGAGAAGCAGG	Papi		figure1 d & e
HS region editing sgRNA-2	TGTTTTCTAATCAACAGAGA	CRISPR KO & CRISPRi	3	figure5			GGAACAAAAAAATAAGATTAGTC	GCCTGTCAGGTGCCCCACCCCCA	dual-enAsCas12a		figure1 d & e
HS region editing sgRNA-3	TTTTTTCTTTAGACTTGGGA	CRISPR KO & CRISPRi	26	figure5		chr12 closed region short fragment pgRNA	GGAGGACCCTTCTGAGCCAG	ACAGTGAACAAGACTCAACA	dual-SpCas9		figure1 d & e
HS region editing sgRNA-4	GCAGCGTCAGAAACTGTGTG	CRISPR KO & CRISPRi	2	figure5			CAATAATTCTGGCAGGCACCA	ACAGTGAACAAGACTCAACA	Papi		figure1 d & e
HS region editing sgRNA-5	TGAGGGAGGGGCCTAGCTAA	CRISPR KO & CRISPRi	4	figure5			GAGGTGAACCCAGATCTGTCGGA	CAGGATCCCTTGCAGCTAGGGCT	dual-enAsCas12a		figure1 d & e
HS region editing sgRNA-6	GACTAAAACTCCACCTCAAA	CRISPR KO & CRISPRi	33	figure5		chr12 closed region long fragment pgRNA	CTCGGACAGGCAGAAGCCAG	TCAGGACCAAGTCCATCGGG	dual-SpCas9		figure1 d & e
HS region editing sgRNA-7	CAGAACCAGAAGGCGGGGGT	CRISPR KO & CRISPRi	15	figure5			ACCAAGTCCATCGGGTGGAGA	TCGGACAGGCAGAAGCCAGA	Papi		figure1 d & e
HS region editing sgRNA-8	CACTCTAGGCTGAGAACATC	CRISPR KO & CRISPRi	34	figure5			ACGTGCAATGCTGGGCTTACAAT	GAAGGTGGCTTCCCACCTGGGCT	dual-enAsCas12a		figure1 d & e
HS region editing sgRNA-9	CTCCTATCTGGGTCCCCAGC	CRISPR KO & CRISPRi	17	figure5		chr19 open region short fragment pgRNA	GCTGAGATCAGAGGTGGTGT	AAATAATGAAGGCAGTTCCA	dual-SpCas9		figure1 d & e
HS region editing sgRNA-10	AACTGCTCATGCTTGGACTA	CRISPR KO & CRISPRi	18	figure5			GTCTCCTCTCCAGGAGCCCCA	GCTTTGTCCCTAGGGCACTG	Papi		figure1 d & e
HS region editing sgRNA-11	ACTCTAGGCTGAGAACATCT	CRISPR KO & CRISPRi	16	figure5			GAGGAGAGGGCATCTGAGGGGAA	TCCTCTCCCTCCCCAAGGCCTGT	dual-enAsCas12a		figure1 d & e
AAVS1 sgRNA	CCTGTCATGGCATCTTCCAG	CRISPR KO				chr19 open region long fragment pgRNA	GGACAGGACTGGAACCATCG	TCAGATGGAACTTTCTCAGG	dual-SpCas9		figure1 d & e
NT sgRNA	TGTCTTCGGATAGGCGGCTT	CRISPR KO & CRISPRi					CCAACACCAGGCCAGGCATAG	GAGAGGAGAAAGGAGAGCGC	Papi		figure1 d & e
							GATGTCAGATGGAACTTTCTCAG	GGACTGGGAGCCCCAGCAGGACA	dual-enAsCas12a		figure1 d & e
						chr19 closed region short fragment pgRNA	ATGGAGTCTAGGGAGACACT	GCCCACCTCAGCATAGTCAC	dual-SpCas9		figure1 d & e
							GCAAATGAGGGATGGCAAATG	GTCCCGCCTCACTAGAGCAC	Papi		figure1 d & e
							CTTGGGAGAGTTCAGGAAACTCC	CTGCTACCATAGAGGGTGACAAT	dual-enAsCas12a		figure1 d & e
						chr19 closed region long fragment pgRNA	GCCCCACCAAGCCTTAGGAC	TCTGCAGGCCTCCTAAAGGA	dual-SpCas9		figure1 d & e
							GGCCTGCAGAGCACACTCCCA	AACACTACAAGGCCACATGG	Papi		figure1 d & e
							GGGTCCCACTCTCTCCTCAAAGT	ATGACACAGCCCAGAGGGTGCTC	dual-enAsCas12a		figure1 d & e
						PMS2_peak_7 perturbation pgRNA-1	AGCGTGAGTCAGCTCGGTCC	GCACACCATCAAGCAAACAC	dual-SpCas9	dualSp2222	figure2 c & d
						PMS2_peak_7 perturbation pgRNA-2	GTCTCACTGCAGTCTCGCCG	CCCTGCACTGACCCTTGGCT	dual-SpCas9	dualSp2219	figure2 c & d
						MLH1_peak_1 perturbation pgRNA-1	AGCCGTTAGGGCCAAGCTGG	TCACACGGCGAGCTGAGCCC	dual-SpCas9	dualSp0303	figure2 c & d
						MLH1_peak_1 perturbation pgRNA-2	CTGCCCAGGCTCTTCGAACC	GTTAGGGCCAAGCTGGAGGG	dual-SpCas9	dualSp0282	figure2 c & d
						MLH1_peak_1 perturbation pgRNA-3	GTGGGCTTGGGCAAGTGGGC	CTTGGGCGGGTGGCTTCTCT	dual-SpCas9	dualSp0312	figure2 c & d
						MLH1_peak_1 perturbation pgRNA-4	GTATGCGAGGGAGGGAGGGT	ATGTGAATTGACACTTGTTC	dual-SpCas9	dualSp0313	figure2 c & d
						HPRT1_peak_1 perturbation pgRNA-1	CAAGGAGGATGGCGGTGGCC	CTCTCCTGCAGTCCGCCTCT	dual-SpCas9	dualSp0022	figure2 c & d
						HPRT1_peak_1 perturbation pgRNA-2	CCTCCTTGTCTTCTCCCGCC	TTCTTTCTCTTTACCCTCAT	dual-SpCas9	dualSp0005	figure2 c & d
						MSH2 & MSH6_peak_6 perturbation pgRNA-1	CGTTCACCTTTCCGGACACCG	CTGCAGACGCTGAGCATGCC	Papi	Papi0692	figure2 c & d
						MSH2 & MSH6_peak_6 perturbation pgRNA-2	GCTCCTACCTGAAGGTGGAGA	TTTCCGGACACCGGTGAGTA	Papi	Papi0673	figure2 c & d
						MSH2 & MSH6_peak_6 perturbation pgRNA-3	AAGACTGTGATCAAAGCTCTA	ACGGGTTAGGGAAGTCAAGT	Papi	Papi0697	figure2 c & d
						MSH2 & MSH6_peak_6 perturbation pgRNA-4	AGAAGTTCACAGGACTACGGG	GAGGACAGGTCAACGGGTTA	Papi	Papi0696	figure2 c & d
						HS1 region high score pgRNA-1	GAGGCTTGAGTACAGAAAAG	GCAGCGTCAGAAACTGTGTG	dual-SpCas9	A	figure5
						HS1 region high score pgRNA-2	TGTTTTCTAATCAACAGAGA	TGAGGGAGGGGCCTAGCTAA	dual-SpCas9	B	figure5
						HS1 region high score pgRNA-3	GACTTGGGATGGTGATAGCT	ATGCTGAGCTGTGATGAGGG	dual-SpCas9	C	figure5
						HS2 region high score pgRNA-1	GTTACACAGAACCAGAAGGC	GCTCATGCTTGGACTATGGG	dual-SpCas9	D	figure5
						HS2 region high score pgRNA-2	GAAGGTTACACAGAACCAGA	CAGAAATGTAACAGGAACTA	dual-SpCas9	E	figure5
						HS2 region high score pgRNA-3	AACCTTCTAAGCAAACCTTC	GCTCATGCTTGGACTATGGG	dual-SpCas9	F	figure5
						HS2 region high score pgRNA-4	GTCCCCAGCAGGATGCTTAC	GTGGGGCACTGACCCCGACA	dual-SpCas9	G	figure5
						HS2 region high score pgRNA-5	CTCCTATCTGGGTCCCCAGC	AACTGCTCATGCTTGGACTA	dual-SpCas9	H	figure5
						HS2 region high score pgRNA-6	CAGAACCAGAAGGCGGGGGT	ACTCTAGGCTGAGAACATCT	dual-SpCas9	I	figure5
						HS2 region high score pgRNA-7	CTAGAGTGATGACTCCTATC	ATTGCTGTGCTTGAGCCAGA	dual-SpCas9	J	figure5
						HS2 region high score pgRNA-8	TAGAGTGATGACTCCTATCT	TGGGGCACTGACCCCGACAG	dual-SpCas9	K	figure5
						HS1 region low score pgRNA-1	GCTGGTTTAGTCATGTTTTC	GCAGCGTCAGAAACTGTGTG	dual-SpCas9	a	figure5
						HS1 region low score pgRNA-2	CTGGTTTAGTCATGTTTTCT	ACTATGCTGAGCTGTGATGA	dual-SpCas9	b	figure5
						HS1 region low score pgRNA-3	TTTTTTCTTTAGACTTGGGA	TGAGGGAGGGGCCTAGCTAA	dual-SpCas9	c	figure5
						HS2 region low score pgRNA-1	CTTTATGATGCCGTTTGAGG	AGCCAGAAGGTTTGCTTAGA	dual-SpCas9	d	figure5
						HS2 region low score pgRNA-2	AGCCAGAAGGTTTGCTTAGA	AGTCCAAGCATGAGCAGTTC	dual-SpCas9	e	figure5
						HS2 region low score pgRNA-3	GAGGTGGAGTTTTAGTCAGG	TCCCCAGCAGGATGCTTACA	dual-SpCas9	f	figure5
						HS2 region low score pgRNA-4	GACTAAAACTCCACCTCAAA	CACTCTAGGCTGAGAACATC	dual-SpCas9	g	figure5
						AAVS1 pgRNA	TTCCAAACTGCTTCTCCTCT	ACCACAGCCCTGCCAGGACG	dual-SpCas9
						NT pgRNA	GAGACCACTTTCGTGCAAGC	TGGCAGTGGAAAATCTGCGG	dual-SpCas9

### Sheet: Genomic PCR
Name	primer F sequence (5’ to 3’)	primer R sequence (5’ to 3’)
chr10 open region	GTATTTTAGGAGCCCTGATAGGTGATCTTC	TGGGAGACAGGCATTTCTTCA
chr10 closed region	AGTAAAGGGAACAGGGCACA	TGGCTCTGTCATGTCCCAAT
chr12 open region	GAGCTCATCCAGACAGCGAC	GGATATAAAGGGACCTTCCGCA
chr12 closed region	CCTGGACCAAGGGGAGATCA	TGCTCAGCGATGTCACAGG
chr19 open region	CAGTGCCCGGAACAGAATTG	TCTCGCTGCTCCTTAAACCA
chr19 closed region	CAAGGAGGGGTTCTGAGTCC	ACACACATGCAAGCCTGAAA
HS1 region	TCCACAACCGCAAGCTTATTG	GAAACCAAGCGTGGGGACTG
HS2 region	TAAAGCCTGATTCTGCCGCT	CCAGCAGGTGCTTCAAAACC

### Sheet: RT-qPCR
Gene	primer F sequence (5’ to 3’)	primer R sequence (5’ to 3’)
RPS28	CGATCCATCATCCGCAATG	AGCCAAGCTCAGCGCAAC
CUL3	TCGACAGCTCACACTCCAGCAT	GTGCTTCCGTGTATTAGAGCCAG
HPRT1	CATTATGCTGAGGATTTGGAAAGG	CTTGAGCACACAGAGGGCTACA
PMS2	TATCGGCTCTGTGTTTGGGCAG	AGCATCGGAACAGCTCAAACCG
MSH2	CAGCAGTCAGAGCCCTTAACCT	GAGAGGCTGCTTAATCCACTGG
MLH1	GCCTTGGCACAGCATCAAACCA	ATGGCAAGGTCAAAGAGCGGTG
PCNA	CAAGTAATGTCGATAAAGAGGAGG	GTGTCACCGTTGAAGAGAGTGG
MSH6	AAGGACTGGCAGTCTGCTGTAG	CGGCAACAGAATTACTGGGCGA
LINC01098	CTCTGCCGGACTTACAAGCA	TTATCCGCCATGCCAAAACT
ST8SIA6-AS1	CCATCCATCATGGCCAAAGC	CAGGGTTTCTTCGGTCGTCA
ARNTL2-AS1	AAGGGGGCGAGAGAATAGGT	ACTGTACAATCATGCCATTGCT
SSTR5-AS1	CCTGAAGCCCCTCATCTTGG	TTGGACATCCAGCCACATCC
MALAT1	GGACTTGCCTCAACTCCCTC	TTTCCCTCCCCTTCAAGCAC
NEAT1	CCAGTTTTCCGAGAACCAAA	ATGCTGATCTGCTGCGTATG
HBE1	GCAAGAAGGTGCTGACTTCC	ACCATCACGTTACCCAGGAG
HBG1 & HBG2	TGGATGATCTCAAGGGCAC	TCAGTGGTATCTGGAGGACA
HBB	CTGAGGAGAAGTCTGCCGTTA	AGCATCAGGAGTGGACAGAT

### Sheet: Sequencing lib construction
Name	Sequence (5’ to 3’)
Primers for sequencing library construction 1st round
1st_F	AATGGACTATCATATGCTTACCGTAACTTGAAAGTATTTCG
CRISPR KO & CRISPRi_R	GGAGTTCAGACGTGTGCTCTTCCGATCTCCAGTACACGACATCACTTTCCCAGTTTAC
dual-SpCas9_R	GGAGTTCAGACGTGTGCTCTTCCGATCTCCTTATTTTAACTTGCTATTTCTAGCTCTA
Papi_R	GGAGTTCAGACGTGTGCTCTTCCGATCTGGATTTGGGAATCTTATAAGTTCTGTATGAGACCAC
dual-enAsCas12a_R	GGAGTTCAGACGTGTGCTCTTCCGATCTGTGGATGAATACTGCCATTTGTCTCAAGATC
Primers for sequencing library construction 2st round
2nd_i5_Index1 Forward	AATGATACGGCGACCACCGAGATCTACACGTGTAGACACACTCTTTCCCTACACGACGCTCTTCCGATCTATCTTGTGGAAAGGACGAAACACC
2nd_i5_Index2 Forward	AATGATACGGCGACCACCGAGATCTACACACACGAGTACACTCTTTCCCTACACGACGCTCTTCCGATCTATCTTGTGGAAAGGACGAAACACC
2nd_i5_Index3 Forward	AATGATACGGCGACCACCGAGATCTACACTTCACAATACACTCTTTCCCTACACGACGCTCTTCCGATCTATCTTGTGGAAAGGACGAAACACC
2nd_i5_Index4 Forward	AATGATACGGCGACCACCGAGATCTACACCCTGTGGCACACTCTTTCCCTACACGACGCTCTTCCGATCTATCTTGTGGAAAGGACGAAACACC
2nd_i7_Index1 Reverse	CAAGCAGAAGACGGCATACGAGATATCACGTTGTGACTGGAGTTCAGACGTGTGCTCTTCCGATCT
2nd_i7_Index2 Reverse	CAAGCAGAAGACGGCATACGAGATCGATGTTTGTGACTGGAGTTCAGACGTGTGCTCTTCCGATCT
2nd_i7_Index3 Reverse	CAAGCAGAAGACGGCATACGAGATTTAGGCATGTGACTGGAGTTCAGACGTGTGCTCTTCCGATCT
2nd_i7_Index4 Reverse	CAAGCAGAAGACGGCATACGAGATTGACCACTGTGACTGGAGTTCAGACGTGTGCTCTTCCGATCT
2nd_i7_Index5 Reverse	CAAGCAGAAGACGGCATACGAGATACAGTGGTGTGACTGGAGTTCAGACGTGTGCTCTTCCGATCT
2nd_i7_Index6 Reverse	CAAGCAGAAGACGGCATACGAGATGCCAATGTGTGACTGGAGTTCAGACGTGTGCTCTTCCGATCT
2nd_i7_Index7 Reverse	CAAGCAGAAGACGGCATACGAGATCAGATCTGGTGACTGGAGTTCAGACGTGTGCTCTTCCGATCT
2nd_i7_Index8 Reverse	CAAGCAGAAGACGGCATACGAGATACTTGATGGTGACTGGAGTTCAGACGTGTGCTCTTCCGATCT
2nd_i7_Index9 Reverse	CAAGCAGAAGACGGCATACGAGATGATCAGCGGTGACTGGAGTTCAGACGTGTGCTCTTCCGATCT
2nd_i7_Index10 Reverse	CAAGCAGAAGACGGCATACGAGATTAGCTTGTGTGACTGGAGTTCAGACGTGTGCTCTTCCGATCT
2nd_i7_Index11 Reverse	CAAGCAGAAGACGGCATACGAGATGGCTACAGGTGACTGGAGTTCAGACGTGTGCTCTTCCGATCT
2nd_i7_Index12 Reverse	CAAGCAGAAGACGGCATACGAGATCTTGTACTGTGACTGGAGTTCAGACGTGTGCTCTTCCGATCT

### Sheet: shRNA
Gene	sequence (5’ to 3’)
NEAT1 shRNA-1	GCTGAGGCAGAAGAATCACTT
NEAT1 shRNA-2	GCCCAGGGTGGTATGTAATTT
LINC01098 shRNA-1	ACTCTTCAAACTCAGAAATTT
LINC01098 shRNA-2	TCTGATTCTCTGAAGTATATT
ST8SIA6-AS1 shRNA-1	GGGACATCTAACATAATTATT
ST8SIA6-AS1 shRNA-2	AGTTCTGGAAATGTCATTAAA
ARNTL2-AS1 shRNA-1	GTCAGGGATTGATCCAATTTA
ARNTL2-AS1 shRNA-2	TGCCTTCAGGAAATGTTTATT
SSTR5-AS1 shRNA-1	AGGGCTTTGCAGATGTAATTA
SSTR5-AS1 shRNA-2	CCAGAACTGGGAGAGAATAAA
MALAT1 shRNA-1	AGCTTGACTTGATTGTATATT
MALAT1 shRNA-2	GTTAGGGATAAGTGCTTATTT
shCtrl	CCTAAGGTTAAGTCGCCCTCG

### Sheet: insert sequence
system	name	Sequence (5’ to 3’)
dual-SpCas9	H1 promoter and gRNA scaffold sequence	CGTCTCCGTTTTAGAGCTAGAAATAGCAAGTTAAAATAAGGCTAGTCCGTTATCAACTTGAAAAAGTGGCACCGAGTCGGTGCTTTTTTGTACTGAGTCGCCCAGTCTCAGATAGAACGCTGACGTCATCAACCCGCTCCAAGGAATCGCGGGCCCAGTGTCACTAGGCGGGAACACCCAGCGCGCGTGCGCCCTGGCAGGAAGATGGCTGTGAGGGACAGGGGAGTGGCGCCCTGCAATATTTGCATGTCGCTATGTGTTCTGGGAAATCACCATAAACGTGAAATGTCTTTGGATTTGGGAATCTTATAAGTTCTGTATGAGACCACTCTTCCCGCGAGACG
Papi	two different gRNA scaffold (SpCas9 and SaCas9) sequence	CGTCTCAGTTTTAGAGCTAGAAATAGCAAGTTAAAATAAGGCTAGTCCGTTATCAACTTGAAAAAGTGGCACCGAGTCGGTGCTTTTTTGAACCGACGGATGATCTCGTGCACCGGTTCAAAAAATCTCGCCAACAAGTTGACGAGATAAACACGGCATTTTGCCTTGTTTTAGTAGATTCTGTTTCCAGAGTACTAAAGGAGACG
